# Early-life microbial intervention reduces colitis risk promoted by antibiotic-induced gut dysbiosis

**DOI:** 10.1101/2020.03.11.987412

**Authors:** Jun Miyoshi, Sawako Miyoshi, Tom O. Delmont, Candace Cham, Sonny T.M. Lee, Aki Sakatani, Karen Yang, Yue Shan, Evan Kiefl, Mahmoud Yousef, Sean Crosson, Mitchell Sogin, Dionysios A. Antonopoulos, A. Murat Eren, Vanessa Leone, Eugene B. Chang

## Abstract

Perturbations in the early life gut microbiome are associated with increased risk to complex immune disorder like inflammatory bowel diseases. We previously showed maternal antibiotic-induced gut dysbiosis vertically passed to offspring increases experimental colitis risk in IL-10 gene deficient (IL-10^−/−^) mice. While this could arise from emergence of pathobionts or loss/lack of essential microbes needed for appropriate immunological education, our findings suggest the latter. A dominant *Bacteroides* strain absent following antibiotic-induced perturbation was cultivated from murine fecal samples. Addition of this strain into mice with antibiotic-induced dysbiosis significantly promoted immune tolerance and reduced incidence of colitis in IL-10^−/−^ mice, but only if engrafted early in life, and not during adulthood. Thus, key members of the gut microbiome are essential for development of immune tolerance to commensal microbes in early life and their addition in presence of gut dysbiosis during this period can reduce colitis risk in genetically prone hosts.

**Highlights:**

- Specific gut microbes promote early life immune tolerance to key commensal microbes
- Loss of early life keystone microbes increases colitis risk in genetically prone hosts
- Emergence of absent commensal microbes late in life worsened colitis outcome
- Early life exposure to a missing keystone Bacteroides strain reduced colitis risk
