## Supplementary Table S1 for "Early-life microbial intervention reduces colitis risk promoted by antibiotic-induced gut dysbiosis"

### Sheet: (a) Metagenomes
samples	MG-RAST accession (r1, r2)	total num reads	total num reads nr MAGs recruited	percent reads nr MAGs recruited	co-assembly set	reproducible anvi'o profiles
O_DAM_CON_W03_F_0139	mgm4773015.3, mgm4772953.3	47625842	26043405	54.6833	O_DAM_CON_W03	doi:10.6084/m9.figshare.11955066
O_DAM_CON_W03_F_0146	mgm4772996.3, mgm4769598.3	67099526	38959568	58.0624	O_DAM_CON_W03	doi:10.6084/m9.figshare.11955066
O_DAM_CON_W03_F_0169	mgm4772948.3, mgm4772954.3	116424988	64199655	55.1425	O_DAM_CON_W03	doi:10.6084/m9.figshare.11955066
O_DAM_CON_W03_F_0191	mgm4772995.3, mgm4773018.3	91891748	51828505	56.4017	O_DAM_CON_W03	doi:10.6084/m9.figshare.11955066
O_DAM_CON_W03_F_0192	mgm4773012.3, mgm4772985.3	65041602	39024945	60	O_DAM_CON_W03	doi:10.6084/m9.figshare.11955066
O_DAM_CPZ_W03_F_0139	mgm4773244.3, mgm4769612.3	233753718	19931372	8.52665	O_DAM_CPZ_W03	doi:10.6084/m9.figshare.11955069
O_DAM_CPZ_W03_F_0146	mgm4772990.3, mgm4772989.3	22783924	1618263	7.10265	O_DAM_CPZ_W03	doi:10.6084/m9.figshare.11955069
O_DAM_CPZ_W03_F_0169	mgm4773239.3, mgm4773376.3	223792488	12548960	5.60741	O_DAM_CPZ_W03	doi:10.6084/m9.figshare.11955069
O_DAM_CPZ_W03_F_0191	mgm4772966.3, mgm4772974.3	16632716	423146	2.54406	O_DAM_CPZ_W03	doi:10.6084/m9.figshare.11955069
O_DAM_CPZ_W03_F_0192	mgm4769594.3, mgm4772970.3	19597570	463315	2.36415	O_DAM_CPZ_W03	doi:10.6084/m9.figshare.11955069
O_DAM_CPZ_W07_F_0139	mgm4769597.3, mgm4769618.3	8272124	4632577	56.0023
O_DAM_CPZ_W07_F_0146	mgm4772942.3, mgm4772968.3	7889274	4810475	60.9749
O_DAM_CPZ_W07_F_0169	mgm4769610.3, mgm4772936.3	9250638	5268293	56.9506
O_DAM_CPZ_W07_F_0191	mgm4769604.3, mgm4769591.3	7853124	4624540	58.8879
O_DAM_CPZ_W07_F_0192	mgm4772962.3, mgm4773008.3	6641806	4152223	62.5165
O_PUP_CON_W03_F_1172	mgm4772997.3, mgm4769592.3	6836926	3815913	55.8133	O_PUP_CON_W03	doi:10.6084/m9.figshare.11955072
O_PUP_CON_W03_F_1175	mgm4772960.3, mgm4772988.3	9220202	4726928	51.2671	O_PUP_CON_W03	doi:10.6084/m9.figshare.11955072
O_PUP_CON_W03_F_1176	mgm4769625.3, mgm4773002.3	7372328	3705026	50.2558	O_PUP_CON_W03	doi:10.6084/m9.figshare.11955072
O_PUP_CON_W03_M_1177	mgm4772940.3, mgm4772987.3	8846156	4858046	54.917	O_PUP_CON_W03	doi:10.6084/m9.figshare.11955072
O_PUP_CON_W03_M_1178	mgm4769603.3, mgm4772969.3	10748656	6376495	59.3236	O_PUP_CON_W03	doi:10.6084/m9.figshare.11955072
O_PUP_CON_W03_M_1179	mgm4772952.3, mgm4769616.3	11034630	6796064	61.5885	O_PUP_CON_W03	doi:10.6084/m9.figshare.11955072
O_PUP_CON_W07_F_1172	mgm4773005.3, mgm4772983.3	8298814	4575860	55.1387	O_PUP_CON_W07	doi:10.6084/m9.figshare.11955075
O_PUP_CON_W07_F_1175	mgm4772944.3, mgm4769613.3	8271476	4472625	54.0729	O_PUP_CON_W07	doi:10.6084/m9.figshare.11955075
O_PUP_CON_W07_F_1176	mgm4769600.3, mgm4769614.3	7596674	3806273	50.1045	O_PUP_CON_W07	doi:10.6084/m9.figshare.11955075
O_PUP_CON_W07_M_1177	mgm4769615.3, mgm4772949.3	7924444	4507251	56.8778	O_PUP_CON_W07	doi:10.6084/m9.figshare.11955075
O_PUP_CON_W07_M_1178	mgm4773010.3, mgm4772981.3	7229272	3779860	52.2855	O_PUP_CON_W07	doi:10.6084/m9.figshare.11955075
O_PUP_CON_W07_M_1179	mgm4772999.3, mgm4772980.3	7746818	4358530	56.2622	O_PUP_CON_W07	doi:10.6084/m9.figshare.11955075
O_PUP_CON_W11_F_1172	mgm4772947.3, mgm4769621.3	6506222	3513370	54.0002	O_PUP_CON_W11	doi:10.6084/m9.figshare.11955078
O_PUP_CON_W11_F_1175	mgm4772972.3, mgm4769611.3	8536728	4795984	56.1806	O_PUP_CON_W11	doi:10.6084/m9.figshare.11955078
O_PUP_CON_W11_F_1176	mgm4772946.3, mgm4772967.3	7831858	4527780	57.8123	O_PUP_CON_W11	doi:10.6084/m9.figshare.11955078
O_PUP_CON_W11_M_1177	mgm4772964.3, mgm4769607.3	9336384	5235593	56.0773	O_PUP_CON_W11	doi:10.6084/m9.figshare.11955078
O_PUP_CON_W11_M_1178	mgm4772979.3, mgm4773009.3	8636906	4528185	52.4283	O_PUP_CON_W11	doi:10.6084/m9.figshare.11955078
O_PUP_CON_W11_M_1179	mgm4772973.3, mgm4769623.3	8833162	4576015	51.8049	O_PUP_CON_W11	doi:10.6084/m9.figshare.11955078
O_PUP_CPZ_W03_F_1996	mgm4772975.3, mgm4772950.3	12022622	260079	2.16325	O_PUP_CPZ_W03	doi:10.6084/m9.figshare.11955081
O_PUP_CPZ_W03_F_1997	mgm4769593.3, mgm4769620.3	9335314	62795	0.672661	O_PUP_CPZ_W03	doi:10.6084/m9.figshare.11955081
O_PUP_CPZ_W03_F_1999	mgm4772945.3, mgm4772992.3	12200992	170346	1.39617	O_PUP_CPZ_W03	doi:10.6084/m9.figshare.11955081
O_PUP_CPZ_W03_F_2000	mgm4769619.3, mgm4773004.3	11003154	46481	0.422433	O_PUP_CPZ_W03	doi:10.6084/m9.figshare.11955081
O_PUP_CPZ_W03_F_2901	mgm4772994.3, mgm4769599.3	11770734	59504	0.505525	O_PUP_CPZ_W03	doi:10.6084/m9.figshare.11955081
O_PUP_CPZ_W03_M_1976	mgm4773014.3, mgm4772982.3	18742682	99119	0.528841	O_PUP_CPZ_W03	doi:10.6084/m9.figshare.11955081
O_PUP_CPZ_W03_M_1977	mgm4773003.3, mgm4773011.3	13714478	109584	0.799039	O_PUP_CPZ_W03	doi:10.6084/m9.figshare.11955081
O_PUP_CPZ_W03_M_1978	mgm4772951.3, mgm4772991.3	14178580	93561	0.659876	O_PUP_CPZ_W03	doi:10.6084/m9.figshare.11955081
O_PUP_CPZ_W03_M_2902	mgm4772941.3, mgm4773013.3	9802282	54190	0.55283	O_PUP_CPZ_W03	doi:10.6084/m9.figshare.11955081
O_PUP_CPZ_W03_M_2903	mgm4772959.3, mgm4772971.3	16306732	171569	1.05214	O_PUP_CPZ_W03	doi:10.6084/m9.figshare.11955081
O_PUP_CPZ_W03_M_2904	mgm4773016.3, mgm4772998.3	18607346	81881	0.440047	O_PUP_CPZ_W03	doi:10.6084/m9.figshare.11955081
O_PUP_CPZ_W07_F_1996	mgm4769626.3, mgm4769617.3	6003574	3424592	57.0426	O_PUP_CPZ_W07	doi:10.6084/m9.figshare.11955084
O_PUP_CPZ_W07_F_1997	mgm4772965.3, mgm4772984.3	8189756	4474680	54.6375	O_PUP_CPZ_W07	doi:10.6084/m9.figshare.11955084
O_PUP_CPZ_W07_F_1999	mgm4772937.3, mgm4773006.3	8129280	3585442	44.1053	O_PUP_CPZ_W07	doi:10.6084/m9.figshare.11955084
O_PUP_CPZ_W07_F_2000	mgm4769596.3, mgm4769602.3	9867812	4321004	43.7889	O_PUP_CPZ_W07	doi:10.6084/m9.figshare.11955084
O_PUP_CPZ_W07_F_2901	mgm4772963.3, mgm4772939.3	6502420	4245806	65.2958	O_PUP_CPZ_W07	doi:10.6084/m9.figshare.11955084
O_PUP_CPZ_W07_M_1976	mgm4772993.3, mgm4772957.3	6551002	4406581	67.2658	O_PUP_CPZ_W07	doi:10.6084/m9.figshare.11955084
O_PUP_CPZ_W07_M_1977	mgm4773019.3, mgm4772978.3	8764910	4554190	51.9593	O_PUP_CPZ_W07	doi:10.6084/m9.figshare.11955084
O_PUP_CPZ_W07_M_1978	mgm4769601.3, mgm4772958.3	8204800	5377859	65.5453	O_PUP_CPZ_W07	doi:10.6084/m9.figshare.11955084
O_PUP_CPZ_W07_M_2902	mgm4773007.3, mgm4773017.3	8342908	4801385	57.5505	O_PUP_CPZ_W07	doi:10.6084/m9.figshare.11955084
O_PUP_CPZ_W07_M_2903	mgm4772976.3, mgm4772977.3	8212978	5288405	64.3908	O_PUP_CPZ_W07	doi:10.6084/m9.figshare.11955084
O_PUP_CPZ_W07_M_2904	mgm4769606.3, mgm4772938.3	10408386	6087850	58.4899	O_PUP_CPZ_W07	doi:10.6084/m9.figshare.11955084
O_PUP_CPZ_W11_F_1996	mgm4773374.3, mgm4769627.3	77194908	40395089	52.3287	O_PUP_CPZ_W11_F	doi:10.6084/m9.figshare.11955087
O_PUP_CPZ_W11_F_1997	mgm4773377.3, mgm4773373.3	97228984	55028311	56.5966	O_PUP_CPZ_W11_F	doi:10.6084/m9.figshare.11955087
O_PUP_CPZ_W11_F_1999	mgm4772956.3, mgm4769605.3	7617126	3915255	51.4007	O_PUP_CPZ_W11_F	doi:10.6084/m9.figshare.11955087
O_PUP_CPZ_W11_F_2000	mgm4773372.3, mgm4773375.3	101738102	57138431	56.1623	O_PUP_CPZ_W11_F	doi:10.6084/m9.figshare.11955087
O_PUP_CPZ_W11_F_2901	mgm4773371.3, mgm4769609.3	75985166	43971220	57.8682	O_PUP_CPZ_W11_F	doi:10.6084/m9.figshare.11955087
O_PUP_CPZ_W11_M_1976	mgm4769624.3, mgm4769622.3	105060176	61488376	58.5268	O_PUP_CPZ_W11_M	doi:10.6084/m9.figshare.11955090
O_PUP_CPZ_W11_M_1977	mgm4773001.3, mgm4772943.3	7614146	4599379	60.4057	O_PUP_CPZ_W11_M	doi:10.6084/m9.figshare.11955090
O_PUP_CPZ_W11_M_1978	mgm4770310.3, mgm4769595.3	125329760	23521617	18.7678	O_PUP_CPZ_W11_M	doi:10.6084/m9.figshare.11955090
O_PUP_CPZ_W11_M_2902	mgm4770307.3, mgm4770308.3	129698512	76383076	58.8928	O_PUP_CPZ_W11_M	doi:10.6084/m9.figshare.11955090
O_PUP_CPZ_W11_M_2903	mgm4769608.3, mgm4770309.3	103678410	49305928	47.5566	O_PUP_CPZ_W11_M	doi:10.6084/m9.figshare.11955090
O_PUP_CPZ_W11_M_2904	mgm4772986.3, mgm4773000.3	6459554	3711349	57.4552	O_PUP_CPZ_W11_M	doi:10.6084/m9.figshare.11955090

### Sheet: (b) Final MAGs
The URL http://doi.org/10.6084/m9.figshare.11955060 serves anvi'o databases that describe distribution profiles for each MAG mentioned here across all 66 metagneomes in a reproducible fashion.
MAG original name	MAG abbreviated name in manuscript	total_length	num_contigs	N50	GC_content	percent_complete	percent_redundancy
O_DAM_CON_W03_F_MAG_00002		2219800	75	57675	35.4139	99.2806	1.43885
O_DAM_CON_W03_F_MAG_00004		2130306	72	41595	49.0417	99.2806	2.15827
O_DAM_CON_W03_F_MAG_00007		2771151	113	35760	47.8623	99.2806	2.15827
O_DAM_CON_W03_F_MAG_00008		2662027	100	40680	52.0864	96.4029	0
O_DAM_CON_W03_F_MAG_00009	MAG 10	2436346	73	53368	45.4787	97.8417	1.43885
O_DAM_CON_W03_F_MAG_00011		2640781	191	18832	55.6944	98.5612	2.15827
O_DAM_CON_W03_F_MAG_00012		1610285	66	41029	48.3171	96.4029	0
O_DAM_CON_W03_F_MAG_00015		1934511	65	44142	46.6989	97.8417	1.43885
O_DAM_CON_W03_F_MAG_00016		1950295	146	18333	37.7337	98.5612	2.15827
O_DAM_CON_W03_F_MAG_00017		2756626	168	28552	30.4019	100	3.59712
O_DAM_CON_W03_F_MAG_00018		2690447	77	55096	49.3829	97.1223	0.719424
O_DAM_CON_W03_F_MAG_00020		1984966	89	41222	50.2154	96.4029	0.719424
O_DAM_CON_W03_F_MAG_00021		2531652	83	48872	59.866	96.4029	0.719424
O_DAM_CON_W03_F_MAG_00022		1970810	54	50421	58.8531	97.8417	2.15827
O_DAM_CON_W03_F_MAG_00024		1687927	77	37951	41.7111	95.6835	0
O_DAM_CON_W03_F_MAG_00026		3767987	228	23325	50.572	97.1223	1.43885
O_DAM_CON_W03_F_MAG_00027	Index 3	1761987	130	19855	43.1944	95.6835	0
O_DAM_CON_W03_F_MAG_00028		1846556	45	64493	26.6034	97.8417	2.15827
O_DAM_CON_W03_F_MAG_00029		2400481	132	27549	27.0649	98.5612	3.59712
O_DAM_CON_W03_F_MAG_00031		2950325	100	50284	50.996	94.964	0.719424
O_DAM_CON_W03_F_MAG_00032		1971820	207	12751	57.8088	97.8417	3.59712
O_DAM_CON_W03_F_MAG_00037		4170054	91	87780	46.4924	96.4029	2.8777
O_DAM_CON_W03_F_MAG_00040		3795572	177	33372	49.1166	98.5612	5.03597
O_DAM_CON_W03_F_MAG_00043		3964249	172	30445	47.3111	99.2806	5.7554
O_DAM_CON_W03_F_MAG_00044		2133457	259	10370	56.0094	94.2446	0.719424
O_DAM_CON_W03_F_MAG_00045		2315359	76	54055	59.5709	98.5612	5.7554
O_DAM_CON_W03_F_MAG_00046		2856114	227	18000	54.6945	94.964	2.8777
O_DAM_CON_W03_F_MAG_00047		2575128	276	10842	58.2451	95.6835	3.59712
O_DAM_CON_W03_F_MAG_00048		1830606	99	26142	59.0834	92.0863	0
O_DAM_CON_W03_F_MAG_00050		2522403	172	21969	47.1157	93.5252	1.43885
O_DAM_CON_W03_F_MAG_00052	MAG 3	2228102	132	21650	54.6413	92.8058	0.719424
O_DAM_CON_W03_F_MAG_00053		1406509	62	33651	26.9886	92.8058	0.719424
O_DAM_CON_W03_F_MAG_00055		1876957	139	20806	59.1191	96.4029	5.03597
O_DAM_CON_W03_F_MAG_00057	MAG 6	2429230	118	29494	53.7811	92.8058	1.43885
O_DAM_CON_W03_F_MAG_00058		3358617	295	15865	51.9288	94.2446	2.8777
O_DAM_CON_W03_F_MAG_00059		4111938	288	21523	45.2479	94.964	4.31655
O_DAM_CON_W03_F_MAG_00060		3842280	389	12674	46.3621	96.4029	5.7554
O_DAM_CON_W03_F_MAG_00061		3048131	193	28566	56.3204	94.2446	3.59712
O_DAM_CON_W03_F_MAG_00069		4048264	224	29710	49.9212	94.964	6.47482
O_DAM_CON_W03_F_MAG_00072		917966	45	26714	51.4054	87.7698	0
O_DAM_CON_W03_F_MAG_00073		3539915	288	16076	52.4324	89.2086	2.15827
O_DAM_CON_W03_F_MAG_00074		2288882	251	11898	44.5317	92.0863	5.03597
O_DAM_CON_W03_F_MAG_00077		2011011	272	9157	56.1174	87.0504	0.719424
O_DAM_CON_W03_F_MAG_00078		3721392	182	30562	51.4395	90.6475	4.31655
O_DAM_CON_W03_F_MAG_00080		1537040	155	13251	29.8837	84.8921	0.719424
O_DAM_CON_W03_F_MAG_00081		2997315	175	24763	44.5576	90.6475	6.47482
O_DAM_CON_W03_F_MAG_00083		3153296	156	28111	46.2914	87.0504	3.59712
O_DAM_CON_W03_F_MAG_00084		1519100	215	8027	30.6277	87.0504	4.31655
O_DAM_CON_W03_F_MAG_00085		1497947	235	7855	65.6554	88.4892	5.7554
O_DAM_CON_W03_F_MAG_00086		4260186	292	19975	47.4238	85.6115	3.59712
O_DAM_CON_W03_F_MAG_00087		919576	52	23959	43.6303	82.7338	0.719424
O_DAM_CON_W03_F_MAG_00089		1266225	143	10831	47.1897	80.5755	0.719424
O_DAM_CON_W03_F_MAG_00090		2931854	78	61258	58.2049	80.5755	0.719424
O_DAM_CON_W03_F_MAG_00091		2745711	186	22326	49.8938	82.7338	2.8777
O_DAM_CON_W03_F_MAG_00092		2682069	258	14636	43.3947	83.4532	4.31655
O_DAM_CON_W03_F_MAG_00093		3801877	203	29385	48.5401	84.1727	5.03597
O_DAM_CON_W03_F_MAG_00094		3263977	170	28476	46.1502	83.4532	4.31655
O_DAM_CON_W03_F_MAG_00095		1992443	302	8151	50.1015	81.295	2.15827
O_DAM_CON_W03_F_MAG_00097		3190321	521	6820	53.2452	81.295	3.59712
O_DAM_CON_W03_F_MAG_00099		2438932	82	35165	50.9504	79.1367	2.15827
O_DAM_CON_W03_F_MAG_00100		1457244	226	7284	43.6798	77.6978	0.719424
O_DAM_CON_W03_F_MAG_00102		1902871	270	7947	52.0406	79.8561	3.59712
O_DAM_CON_W03_F_MAG_00103		1189903	238	5332	54.7933	79.1367	4.31655
O_DAM_CON_W03_F_MAG_00104		3479099	293	16498	47.7359	83.4532	8.63309
O_DAM_CON_W03_F_MAG_00105		3592791	434	10553	45.1977	79.1367	4.31655
O_DAM_CON_W03_F_MAG_00106		2672931	441	7000	58.1146	78.4173	4.31655
O_DAM_CON_W03_F_MAG_00108		1853242	206	11521	33.3192	76.259	2.8777
O_DAM_CON_W03_F_MAG_00109		1321433	236	6183	28.8132	72.6619	0
O_DAM_CON_W03_F_MAG_00113		1752428	230	10080	46.0719	79.1367	7.19424
O_DAM_CON_W03_F_MAG_00116		2651310	134	27698	42.3427	74.1007	5.03597
O_DAM_CON_W03_F_MAG_00119		2949973	454	7654	40.3361	74.1007	5.7554
O_DAM_CON_W03_F_MAG_00122		3232744	333	12753	51.9688	74.8201	7.91367
O_DAM_CON_W03_F_MAG_00123		1178234	195	7423	61.2274	72.6619	6.47482
O_DAM_CON_W03_F_MAG_00124		2579095	473	5900	51.1563	69.7842	7.19424
O_DAM_CON_W03_F_MAG_00128		2568872	89	44779	52.1007	58.2734	1.43885
O_DAM_CON_W03_F_MAG_00131		3054919	163	23390	46.1961	60.4317	2.8777
O_DAM_CON_W03_F_MAG_00132		2262123	231	13961	58.4187	51.0791	0.719424
O_DAM_CON_W03_F_MAG_00133		2344865	157	20033	48.1595	53.9568	7.19424
O_DAM_CON_W03_F_MAG_00135		1967649	151	16779	49.4065	45.3237	0.719424
O_DAM_CON_W03_F_MAG_00139		2156022	246	11012	45.503	47.482	5.7554
O_DAM_CON_W03_F_MAG_00141		2075582	404	5490	61.8302	33.8129	5.7554
O_DAM_CON_W03_F_MAG_00142		2648619	473	6162	48.8272	23.0216	5.03597
O_DAM_CPZ_W03_F_MAG_00002		1940088	56	52849	58.9414	97.8417	0.719424
O_DAM_CPZ_W03_F_MAG_00003		2043652	105	38231	31.7083	97.8417	1.43885
O_DAM_CPZ_W03_F_MAG_00005		2346339	126	28263	48.8727	94.2446	1.43885
O_DAM_CPZ_W03_F_MAG_00012		4049820	290	18941	47.0131	84.1727	4.31655
O_DAM_CPZ_W03_F_MAG_00018		3006413	227	17451	44.7839	64.7482	5.03597
O_DAM_CPZ_W03_F_MAG_00021		2612700	409	7579	58.7863	42.446	3.59712
O_PUP_CON_W03_MAG_00002	MAG 1	4294431	202	30925	42.807	99.2806	2.15827
O_PUP_CON_W03_MAG_00003		1868346	77	39318	49.498	97.8417	0.719424
O_PUP_CON_W03_MAG_00004	Index 1	1753770	44	51447	63.9889	97.1223	0
O_PUP_CON_W03_MAG_00007		2318260	76	51198	57.5551	97.8417	1.43885
O_PUP_CON_W03_MAG_00012	Index 9	3741556	178	34523	40.1915	100	4.31655
O_PUP_CON_W03_MAG_00013		2568165	50	65466	49.9237	96.4029	0.719424
O_PUP_CON_W03_MAG_00016	MAG 7	2016604	80	37762	49.1583	96.4029	0.719424
O_PUP_CON_W03_MAG_00019		2266108	64	48401	51.9107	95.6835	0.719424
O_PUP_CON_W03_MAG_00021		4726126	223	29183	46.1206	95.6835	0.719424
O_PUP_CON_W03_MAG_00022		1717586	81	32496	44.1471	94.964	0.719424
O_PUP_CON_W03_MAG_00024		2225952	134	24729	54.7691	94.964	0.719424
O_PUP_CON_W03_MAG_00026		3943887	243	23317	49.9968	96.4029	2.8777
O_PUP_CON_W03_MAG_00031	MAG 4	2431602	96	41625	50.9911	92.8058	0.719424
O_PUP_CON_W03_MAG_00032	Index 2	2389600	103	28156	52.5429	93.5252	2.15827
O_PUP_CON_W03_MAG_00035		1816525	199	12126	46.8787	91.3669	2.15827
O_PUP_CON_W03_MAG_00036		3929434	192	31957	50.3463	94.964	6.47482
O_PUP_CON_W03_MAG_00054		3130153	217	21369	49.4846	75.5396	2.8777
O_PUP_CON_W03_MAG_00057		2844384	570	5357	46.728	71.9424	2.8777
O_PUP_CON_W03_MAG_00062		2397226	226	14331	49.6743	46.7626	1.43885
O_PUP_CON_W07_MAG_00001		1933159	194	13317	39.7554	99.2806	0.719424
O_PUP_CON_W07_MAG_00002		3028869	124	35530	41.7174	98.5612	0.719424
O_PUP_CON_W07_MAG_00004		1928405	72	48551	54.6935	98.5612	1.43885
O_PUP_CON_W07_MAG_00007		3010005	185	23362	44.1955	97.8417	2.15827
O_PUP_CON_W07_MAG_00010		2558511	146	25334	53.0421	95.6835	0.719424
O_PUP_CON_W07_MAG_00011		2416485	256	12623	52.891	95.6835	1.43885
O_PUP_CON_W07_MAG_00013		1744680	67	45349	26.186	97.1223	3.59712
O_PUP_CON_W07_MAG_00017		2582215	139	26226	51.5982	94.2446	1.43885
O_PUP_CON_W07_MAG_00029	Index 4	1553870	156	12116	27.1842	88.4892	0.719424
O_PUP_CON_W07_MAG_00039		2303791	400	6568	43.8321	84.1727	4.31655
O_PUP_CON_W07_MAG_00047	MAG 8	2512151	137	25039	52.083	71.223	1.43885
O_PUP_CON_W07_MAG_00051		2462109	460	5869	59.8577	58.9928	3.59712
O_PUP_CON_W11_MAG_00004		2585359	55	70745	55.8162	98.5612	1.43885
O_PUP_CON_W11_MAG_00005		1950737	95	31937	38.6431	98.5612	2.15827
O_PUP_CON_W11_MAG_00006		2115037	148	19849	31.1873	97.8417	1.43885
O_PUP_CON_W11_MAG_00007		3325153	387	10912	42.9529	97.8417	1.43885
O_PUP_CON_W11_MAG_00009	MAG 5	2671416	104	40871	50.4604	96.4029	0.719424
O_PUP_CON_W11_MAG_00012	MAG 2	2125387	58	45271	55.2762	96.4029	1.43885
O_PUP_CON_W11_MAG_00014	MAG 9	2465450	113	32733	48.9227	95.6835	1.43885
O_PUP_CON_W11_MAG_00019		2125423	101	32305	48.6831	94.2446	0
O_PUP_CON_W11_MAG_00022		2180629	114	29917	54.5337	97.1223	3.59712
O_PUP_CON_W11_MAG_00024		1746830	86	31610	34.1809	97.8417	5.03597
O_PUP_CON_W11_MAG_00025		2476571	116	31853	47.2838	95.6835	2.8777
O_PUP_CON_W11_MAG_00033		3696445	237	23071	48.8346	97.1223	7.91367
O_PUP_CON_W11_MAG_00034		1562174	109	18932	30.3222	92.0863	2.8777
O_PUP_CON_W11_MAG_00036		1413872	71	32496	28.6355	89.2086	0.719424
O_PUP_CON_W11_MAG_00048	Index 10	3378825	427	9917	50.336	85.6115	3.59712
O_PUP_CPZ_W07_MAG_00001		1801320	44	69648	41.9589	98.5612	0.719424
O_PUP_CPZ_W07_MAG_00002		3340709	44	109668	40.4278	100	2.15827
O_PUP_CPZ_W07_MAG_00003		3392228	98	57646	43.7561	100	2.8777
O_PUP_CPZ_W07_MAG_00005		4457844	144	50924	49.2674	99.2806	3.59712
O_PUP_CPZ_W07_MAG_00006		4182656	133	60222	50.6947	99.2806	3.59712
O_PUP_CPZ_W07_MAG_00007		3722367	202	33553	43.1668	100	4.31655
O_PUP_CPZ_W07_MAG_00008		3228332	149	31095	45.1767	98.5612	2.8777
O_PUP_CPZ_W07_MAG_00009		3715185	214	25526	42.9261	98.5612	3.59712
O_PUP_CPZ_W07_MAG_00010		4273029	197	33460	43.4396	99.2806	5.03597
O_PUP_CPZ_W07_MAG_00011		3918082	104	58134	49.0905	98.5612	4.31655
O_PUP_CPZ_W07_MAG_00012		3044519	179	22741	60.8468	97.8417	3.59712
O_PUP_CPZ_W07_MAG_00014		3319926	50	108244	46.0773	95.6835	2.8777
O_PUP_CPZ_W07_MAG_00015	Index 7	2966541	140	29085	46.0291	99.2806	6.47482
O_PUP_CPZ_W07_MAG_00016		2686550	176	22126	60.3676	93.5252	0.719424
O_PUP_CPZ_W07_MAG_00018		4019006	345	15650	33.9713	99.2806	7.19424
O_PUP_CPZ_W07_MAG_00019		3936181	300	19095	48.5061	94.964	3.59712
O_PUP_CPZ_W07_MAG_00020		3304104	129	41970	51.4944	100	8.63309
O_PUP_CPZ_W07_MAG_00021		3812164	161	39040	47.3609	97.1223	7.91367
O_PUP_CPZ_W07_MAG_00022		2686825	176	20623	61.5679	89.9281	2.15827
O_PUP_CPZ_W07_MAG_00023		3580484	260	18882	45.8695	95.6835	7.91367
O_PUP_CPZ_W07_MAG_00028		3342989	337	12691	58.572	91.3669	8.63309
O_PUP_CPZ_W07_MAG_00031		2430844	143	28572	58.7454	74.8201	1.43885
O_PUP_CPZ_W07_MAG_00033		2399682	549	4377	55.1463	70.5036	2.8777
O_PUP_CPZ_W07_MAG_00036		2119710	250	11475	60.2846	51.7986	1.43885
O_PUP_CPZ_W11_F_MAG_00001	Index 5	2052115	60	60935	62.9782	99.2806	0
O_PUP_CPZ_W11_F_MAG_00003		2592632	65	69547	26.9415	99.2806	2.15827
O_PUP_CPZ_W11_F_MAG_00004		1990444	148	18462	36.7669	97.8417	0.719424
O_PUP_CPZ_W11_F_MAG_00005		1717925	54	62047	51.1369	97.8417	0.719424
O_PUP_CPZ_W11_F_MAG_00007		2051932	103	28534	69.2196	98.5612	2.15827
O_PUP_CPZ_W11_F_MAG_00008		3830954	166	37264	45.4309	99.2806	2.8777
O_PUP_CPZ_W11_F_MAG_00009		2944522	184	29147	57.3286	98.5612	2.15827
O_PUP_CPZ_W11_F_MAG_00010		3422201	165	32799	47.7558	99.2806	3.59712
O_PUP_CPZ_W11_F_MAG_00011		2621237	174	23616	57.0949	95.6835	0
O_PUP_CPZ_W11_F_MAG_00012		2676626	149	25647	32.9202	98.5612	2.8777
O_PUP_CPZ_W11_F_MAG_00014		1956898	72	42743	48.3607	97.8417	2.15827
O_PUP_CPZ_W11_F_MAG_00015		3506219	177	30581	48.2516	98.5612	3.59712
O_PUP_CPZ_W11_F_MAG_00018	Index 8	3510275	188	29267	44.4333	100	5.7554
O_PUP_CPZ_W11_F_MAG_00020		3542750	164	31722	45.2605	97.1223	3.59712
O_PUP_CPZ_W11_F_MAG_00021		4270574	272	20786	53.7506	97.1223	3.59712
O_PUP_CPZ_W11_F_MAG_00022		3576323	181	27358	47.9916	98.5612	5.7554
O_PUP_CPZ_W11_F_MAG_00029		3226801	217	22916	56.3172	96.4029	5.03597
O_PUP_CPZ_W11_F_MAG_00030		2824092	124	34451	45.3773	97.1223	5.7554
O_PUP_CPZ_W11_F_MAG_00031		3274870	103	49990	50.1595	94.2446	2.8777
O_PUP_CPZ_W11_F_MAG_00033		3470483	187	26826	36.529	95.6835	5.03597
O_PUP_CPZ_W11_F_MAG_00037		3153959	189	30235	56.3818	96.4029	7.91367
O_PUP_CPZ_W11_F_MAG_00044		2679139	72	46113	49.4915	86.3309	2.15827
O_PUP_CPZ_W11_F_MAG_00045		3631295	243	19696	50.2036	89.2086	5.03597
O_PUP_CPZ_W11_F_MAG_00046		2687543	369	8331	62.4584	87.0504	3.59712
O_PUP_CPZ_W11_F_MAG_00053		3697808	180	31232	46.5915	80.5755	3.59712
O_PUP_CPZ_W11_F_MAG_00054		3978145	335	15986	52.3794	79.8561	3.59712
O_PUP_CPZ_W11_F_MAG_00057		4064127	293	19399	51.8466	78.4173	2.8777
O_PUP_CPZ_W11_F_MAG_00058		3006685	229	19158	48.7621	77.6978	2.8777
O_PUP_CPZ_W11_F_MAG_00066		4681465	232	30444	49.127	78.4173	7.91367
O_PUP_CPZ_W11_F_MAG_00069		2109221	331	7609	61.3797	66.1871	0.719424
O_PUP_CPZ_W11_F_MAG_00070		2837870	361	9694	61.2447	66.1871	1.43885
O_PUP_CPZ_W11_F_MAG_00076		2834953	571	5200	48.9937	51.0791	2.8777
O_PUP_CPZ_W11_F_MAG_00077		2479588	155	18253	49.7869	39.5683	2.15827
O_PUP_CPZ_W11_F_MAG_00078		2380815	428	6317	42.1011	33.8129	0
O_PUP_CPZ_W11_F_MAG_00079		2138133	380	6384	57.0379	34.5324	1.43885
O_PUP_CPZ_W11_F_MAG_00081		2070504	291	8969	54.8747	22.3022	0
O_PUP_CPZ_W11_M_MAG_00001		2875625	141	40911	30.558	100	1.43885
O_PUP_CPZ_W11_M_MAG_00002	Index 6	2661044	198	18950	35.0382	99.2806	2.15827
O_PUP_CPZ_W11_M_MAG_00003		2779745	121	36251	52.4427	98.5612	1.43885
O_PUP_CPZ_W11_M_MAG_00004		1817559	90	36466	47.7906	97.8417	0.719424
O_PUP_CPZ_W11_M_MAG_00006		4011886	299	17917	47.4185	99.2806	2.8777
O_PUP_CPZ_W11_M_MAG_00007		3195677	136	34725	32.7773	100	3.59712
O_PUP_CPZ_W11_M_MAG_00010		3111639	105	53328	45.2651	99.2806	3.59712
O_PUP_CPZ_W11_M_MAG_00016		3151179	146	34675	47.4502	97.8417	4.31655
O_PUP_CPZ_W11_M_MAG_00027		3729814	161	35127	45.3997	94.2446	7.91367
O_PUP_CPZ_W11_M_MAG_00035		1449750	160	13286	53.8746	84.1727	1.43885
O_PUP_CPZ_W11_M_MAG_00046		2754488	245	14742	60.1681	81.295	2.8777
O_PUP_CPZ_W11_M_MAG_00047		2342856	277	11007	65.1324	84.8921	8.63309
O_PUP_CPZ_W11_M_MAG_00056		2376815	312	8861	59.7178	71.9424	2.8777
O_PUP_CPZ_W11_M_MAG_00059		2132191	173	16675	58.6386	66.9065	0
O_PUP_CPZ_W11_M_MAG_00061		3048101	99	51559	46.5261	67.6259	3.59712
O_PUP_CPZ_W11_M_MAG_00065		3179535	247	17308	52.1264	66.9065	5.03597
O_PUP_CPZ_W11_M_MAG_00072		2682296	209	17927	51.0747	48.9209	2.15827
O_PUP_CPZ_W11_M_MAG_00073		2211706	125	26342	50.7734	47.482	0.719424
O_PUP_CPZ_W11_M_MAG_00077		2122262	477	4644	59.9892	46.0432	7.91367
O_PUP_CPZ_W11_M_MAG_00081		2263091	256	11782	61.7123	32.3741	2.8777
O_PUP_CPZ_W11_M_MAG_00082		2412400	273	11294	46.1832	27.3381	0
O_PUP_CPZ_W11_M_MAG_00084		2044662	365	6053	59.0444	32.3741	7.19424
